# Resistance to pirimiphos-methyl in West African *Anopheles* is spreading via duplication and introgression of the *Ace1* locus

**DOI:** 10.1101/2020.05.18.102343

**Authors:** Xavier Grau-Bové, Eric Lucas, Dimitra Pipini, Emily Rippon, Arjèn van’t Hof, Edi Constant, Samuel Dadzie, Alexander Egyir-Yawson, John Essandoh, Joseph Chabi, Luc Djogbénou, Nicholas J. Harding, Alistair Miles, Dominic Kwiatkowski, Martin J. Donnelly, David Weetman, The *Anopheles gambiae* 1000 Genomes Consortium

## Abstract

Vector population control using insecticides is a key element of current strategies to prevent malaria transmission in Africa. The introduction of effective insecticides, such as the organophosphate pirimiphos-methyl, is essential to overcome the recurrent emergence of resistance driven by the highly diverse *Anopheles* genomes. Here, we use a population genomic approach to investigate the basis of pirimiphos-methyl resistance in the major malaria vectors *Anopheles gambiae* and *A. coluzzii*. A combination of copy number variation and a single non-synonymous substitution in the acetylcholinesterase gene, *Ace1*, provides the key resistance diagnostic in an *A. coluzzii* population from Côte d’Ivoire that we used for sequence-based association mapping, with replication in other West African populations. The *Ace1* and substitution and duplications occur on a unique resistance haplotype that evolved in *A. gambiae* and introgressed into *A. coluzzii*, and is now common in West Africa probably due to cross-resistance with previously used insecticides. Our findings highlight the phenotypic value of this complex resistance haplotype and clarify its evolutionary history, providing tools to understand the current and future effectiveness of pirimiphos-methyl based interventions.
