## Supplementary material for "Resistance to pirimiphos-methyl in West African *Anopheles* is spreading via duplication and introgression of the *Ace1* locus": SM5. Genes in Ace1 duplication

### Sheet: Genes in Ace1 duplication
Start duplication	3436800
End duplication	3639600
	gene_id	gene_name	chromosome	start gene	end gene	strand	gene length	long_transcript_id	transcript length	Pfam domain architecture	GOs
	AGAP001322		2R	2993787	2997135	+	3349	AGAP001322-RA	2793	Vps51
	AGAP001323		2R	2997364	2997675	-	312	AGAP001323-RA	311	NA	NA
	AGAP001324	Erythroid differentiation-related factor 1	2R	2999289	3003505	-	4217	AGAP001324-RA	3880	NA
	AGAP001325	peroxiredoxin 52C atypical 2-Cys peroxiredoxin	2R	3004695	3008509	+	3815	AGAP001325-RA	583	Redoxin	GO:0003674,GO:0005575,GO:0005622,GO:0005623,GO:0005634,GO:0005737,GO:0005739,GO:0005777,GO:0005829,GO:0006950,GO:0006979,GO:0007275,GO:0007568,GO:0008150,GO:0008340,GO:0009987,GO:0010259,GO:0010941,GO:0016209,GO:0019725,GO:0032501,GO:0032502,GO:0042579,GO:0042592,GO:0042981,GO:0043066,GO:0043067,GO:0043069,GO:0043226,GO:0043227,GO:0043229,GO:0043231,GO:0044424,GO:0044444,GO:0044464,GO:0044699,GO:…
	AGAP001326	mitotic spindle assembly checkpoint protein MAD2B	2R	3009674	3010357	+	684	AGAP001326-RA	613	HORMA	GO:0008150,GO:0019222,GO:0043085,GO:0044093,GO:0050789,GO:0050790,GO:0050794,GO:0051339,GO:0051349,GO:0051726,GO:0065007,GO:0065009
	AGAP001328	tripartite motif-containing protein 33	2R	3039806	3049090	+	9285	AGAP001328-RA	3825	zf-B_box,zf-B_box,PHD,Bromodomain	GO:0000902,GO:0000904,GO:0000988,GO:0000989,GO:0003674,GO:0003682,GO:0003712,GO:0003713,GO:0005488,GO:0005575,GO:0005622,GO:0005623,GO:0005634,GO:0006325,GO:0006928,GO:0006935,GO:0006996,GO:0007275,GO:0007399,GO:0007409,GO:0007411,GO:0007422,GO:0008150,GO:0009605,GO:0009653,GO:0009889,GO:0009987,GO:0010556,GO:0016043,GO:0016358,GO:0019219,GO:0019222,GO:0022008,GO:0030030,GO:0030154,GO:0030182,GO:…
	AGAP001329	CPLCX1 cuticular protein unclassified	2R	3094303	3094798	+	496	AGAP001329-RA	397	NA	NA
	AGAP001330	furin	2R	3124591	3184221	+	59631	AGAP001330-RC	4066	S8_pro-domain,Peptidase_S8,P_proprotein	GO:0000139,GO:0003674,GO:0003824,GO:0004175,GO:0004252,GO:0005575,GO:0005622,GO:0005623,GO:0005737,GO:0005794,GO:0005795,GO:0005886,GO:0006508,GO:0007275,GO:0007399,GO:0008037,GO:0008038,GO:0008039,GO:0008150,GO:0008152,GO:0008233,GO:0008236,GO:0009987,GO:0010467,GO:0012505,GO:0016020,GO:0016021,GO:0016485,GO:0016787,GO:0017171,GO:0019538,GO:0022008,GO:0030154,GO:0030173,GO:0030182,GO:0031090,GO:…
	AGAP001331		2R	3226133	3227189	+	1057	AGAP001331-RA	846	Myb_DNA-bind_5	NA
	AGAP028467		2R	3247984	3248594	-	611	AGAP028467-RA	547	NA	NA
	AGAP001332		2R	3251613	3252710	-	1098	AGAP001332-RA	960	Myb_DNA-bind_5	NA
	AGAP001333	st protein scarlet	2R	3253959	3256689	-	2731	AGAP001333-RA	1947	ABC_tran,ABC2_membrane	GO:0003674,GO:0003824,GO:0005215,GO:0005395,GO:0005575,GO:0005623,GO:0005886,GO:0005887,GO:0006139,GO:0006152,GO:0006163,GO:0006195,GO:0006200,GO:0006725,GO:0006726,GO:0006727,GO:0006753,GO:0006793,GO:0006796,GO:0006807,GO:0006810,GO:0006856,GO:0008055,GO:0008150,GO:0008152,GO:0009056,GO:0009058,GO:0009116,GO:0009117,GO:0009119,GO:0009123,GO:0009125,GO:0009126,GO:0009128,GO:0009141,GO:0009143,GO:…
	AGAP001334		2R	3260278	3261405	-	1128	AGAP001334-RA	1127	Neugrin
	AGAP001335	dynein light chain LC8-type	2R	3266222	3281792	+	15571	AGAP001335-RA	268	Dynein_light	GO:0000003,GO:0000132,GO:0000226,GO:0000278,GO:0002064,GO:0002165,GO:0003006,GO:0003674,GO:0003774,GO:0003777,GO:0003824,GO:0005488,GO:0005515,GO:0005575,GO:0005622,GO:0005623,GO:0005737,GO:0005813,GO:0005814,GO:0005815,GO:0005856,GO:0005868,GO:0005875,GO:0006139,GO:0006152,GO:0006163,GO:0006195,GO:0006200,GO:0006725,GO:0006753,GO:0006793,GO:0006796,GO:0006807,GO:0006914,GO:0006928,GO:0006996,GO:…
	AGAP001336		2R	3286156	3287944	-	1789	AGAP001336-RA	1559	MFS_1
	AGAP001337		2R	3308742	3311392	+	2651	AGAP001337-RA	2157	NA	GO:0003674,GO:0004871,GO:0004872,GO:0004888,GO:0004930,GO:0004965,GO:0007154,GO:0007165,GO:0007166,GO:0007186,GO:0008150,GO:0009987,GO:0016917,GO:0023052,GO:0038023,GO:0044699,GO:0044700,GO:0044763,GO:0050789,GO:0050794,GO:0050896,GO:0051716,GO:0060089,GO:0065007
	AGAP001338	DEAH (Asp-Glu-Ala-His) box polypeptide 34	2R	3313345	3317264	-	3920	AGAP001338-RA	3549	DEAD,Helicase_C,HA2,OB_NTP_bind	GO:0000375,GO:0000377,GO:0000398,GO:0003674,GO:0003724,GO:0003824,GO:0004004,GO:0004386,GO:0005575,GO:0005622,GO:0005623,GO:0005634,GO:0006139,GO:0006152,GO:0006163,GO:0006195,GO:0006200,GO:0006396,GO:0006397,GO:0006725,GO:0006753,GO:0006793,GO:0006796,GO:0006807,GO:0008026,GO:0008150,GO:0008152,GO:0008186,GO:0008380,GO:0009056,GO:0009116,GO:0009117,GO:0009119,GO:0009123,GO:0009125,GO:0009126,GO:…
	AGAP001339	phosphatidylinositol glycan2C class V	2R	3319866	3321548	-	1683	AGAP001339-RA	1564	Mannosyl_trans2	GO:0005575,GO:0005622,GO:0005623,GO:0005737,GO:0005783,GO:0005789,GO:0012505,GO:0016020,GO:0031090,GO:0042175,GO:0043226,GO:0043227,GO:0043229,GO:0043231,GO:0044422,GO:0044424,GO:0044425,GO:0044432,GO:0044444,GO:0044446,GO:0044464
	AGAP001340		2R	3323087	3324091	+	1005	AGAP001340-RA	898	THAP	NA
	AGAP001341	bleomycin hydrolase	2R	3325448	3329864	+	4417	AGAP001341-RA	1362	Peptidase_C1_2	GO:0003674,GO:0003824,GO:0004175,GO:0004197,GO:0008150,GO:0008152,GO:0008233,GO:0008234,GO:0016787,GO:0070011
	AGAP001342		2R	3330417	3331161	-	745	AGAP001342-RA	667	DUF4807
	AGAP001343	fatty acyl-CoA reductase 2	2R	3332349	3344862	-	12514	AGAP001343-RA	1466	NAD_binding_4,Sterile
	AGAP001344		2R	3358519	3370810	-	12292	AGAP001344-RA	1809	T-box	GO:0001071,GO:0003674,GO:0003700,GO:0005575,GO:0005622,GO:0005623,GO:0005634,GO:0006355,GO:0006357,GO:0007525,GO:0008150,GO:0009889,GO:0009891,GO:0009893,GO:0010468,GO:0010556,GO:0010557,GO:0010604,GO:0010628,GO:0019219,GO:0019222,GO:0031323,GO:0031325,GO:0031326,GO:0031328,GO:0032502,GO:0043226,GO:0043227,GO:0043229,GO:0043231,GO:0044424,GO:0044464,GO:0044699,GO:0044767,GO:0045893,GO:0045935,GO:…
	AGAP001345	hexamerin	2R	3362647	3364773	+	2127	AGAP001345-RA	2126	Hemocyanin_N,Hemocyanin_M,Hemocyanin_C	GO:0000902,GO:0000904,GO:0003674,GO:0005575,GO:0005576,GO:0005615,GO:0005616,GO:0005622,GO:0005623,GO:0005737,GO:0005811,GO:0006928,GO:0006935,GO:0007275,GO:0007399,GO:0007409,GO:0007411,GO:0008037,GO:0008038,GO:0008039,GO:0008045,GO:0008150,GO:0009605,GO:0009653,GO:0009987,GO:0016043,GO:0016201,GO:0022008,GO:0030030,GO:0030154,GO:0030182,GO:0031175,GO:0032501,GO:0032502,GO:0032989,GO:0032990,GO:…
	AGAP001346		2R	3380636	3381809	+	1174	AGAP001346-RA	633	DUF753
	AGAP001347		2R	3382328	3383981	+	1654	AGAP001347-RA	1512	Es2	GO:0000375,GO:0000377,GO:0000398,GO:0003674,GO:0003824,GO:0004757,GO:0005575,GO:0005622,GO:0005623,GO:0005634,GO:0005681,GO:0006139,GO:0006396,GO:0006397,GO:0006725,GO:0006807,GO:0007275,GO:0007399,GO:0008150,GO:0008152,GO:0008380,GO:0009987,GO:0010467,GO:0016070,GO:0016071,GO:0016491,GO:0016614,GO:0016616,GO:0030529,GO:0032501,GO:0032502,GO:0032991,GO:0034641,GO:0043170,GO:0043226,GO:0043227,GO:…
	AGAP001348		2R	3384518	3388160	-	3643	AGAP001348-RA	1288	zf-C4,Hormone_recep	GO:0000902,GO:0000904,GO:0000981,GO:0001071,GO:0001558,GO:0002165,GO:0003674,GO:0003700,GO:0003707,GO:0004871,GO:0004872,GO:0004879,GO:0005488,GO:0005575,GO:0005622,GO:0005623,GO:0005634,GO:0006139,GO:0006351,GO:0006355,GO:0006357,GO:0006366,GO:0006725,GO:0006807,GO:0006928,GO:0006935,GO:0006950,GO:0007154,GO:0007165,GO:0007275,GO:0007399,GO:0007409,GO:0007411,GO:0007417,GO:0007420,GO:0007444,GO:…
	AGAP001349	chronic lymphocytic leukemia deletion region gene 6 protein-like protein	2R	3394738	3395539	-	802	AGAP001349-RA	727	SPRY
	AGAP001350		2R	3399098	3402472	-	3375	AGAP001350-RA	914	I-set	NA
Possibly introgressed?	AGAP001351		2R	3423284	3423529	-	246	AGAP001351-RA	245	NA	NA
	AGAP001352		2R	3430998	3431895	-	898	AGAP001352-RA	765	JHBP
	AGAP001353		2R	3432984	3433877	-	894	AGAP001353-RA	759	JHBP
	AGAP001354		2R	3434159	3435045	-	887	AGAP001354-RA	753	JHBP
	AGAP001355		2R	3435807	3436692	-	886	AGAP001355-RA	720	JHBP
Duplicated region	AGAP001356	ACE1 Acetylcholinesterase	2R	3489213	3493788	+	4576	AGAP001356-RA	2207	COesterase	GO:0001101,GO:0001505,GO:0003008,GO:0003674,GO:0003824,GO:0003990,GO:0004091,GO:0004104,GO:0005488,GO:0005515,GO:0005575,GO:0005622,GO:0005623,GO:0005737,GO:0005886,GO:0006066,GO:0006576,GO:0006581,GO:0006807,GO:0007154,GO:0007267,GO:0007268,GO:0007271,GO:0008150,GO:0008152,GO:0008291,GO:0009056,GO:0009308,GO:0009310,GO:0009314,GO:0009416,GO:0009453,GO:0009605,GO:0009628,GO:0009636,GO:0009719,GO:…
	AGAP001357	beta-catenin-like protein 1	2R	3501596	3503448	+	1853	AGAP001357-RA	1710	CTNNBL
	AGAP001358		2R	3512832	3520273	-	7442	AGAP001358-RA	2328	zf-RING_2	GO:0003008,GO:0007610,GO:0007611,GO:0007612,GO:0007613,GO:0007616,GO:0007635,GO:0008150,GO:0008306,GO:0008355,GO:0010033,GO:0030534,GO:0032501,GO:0042048,GO:0042221,GO:0044699,GO:0044707,GO:0044708,GO:0045471,GO:0048149,GO:0048583,GO:0050789,GO:0050794,GO:0050877,GO:0050890,GO:0050896,GO:0065007,GO:0080134,GO:0080135,GO:0097305,GO:1901700,GO:2001020
	AGAP001360		2R	3546285	3548750	+	2466	AGAP001360-RA	2398	zf-RanBP,zf-RanBP	NA
	AGAP001361	WD repeat-containing protein	2R	3568692	3571213	+	2522	AGAP001361-RA	2124	WD40,WD40,WD40,WD40,WD40,DUF3337
	AGAP001362	polyadenylation factor subunit 2	2R	3572442	3577240	+	4799	AGAP001362-RA	2822	WD40,WD40,WD40,WD40,WD40,WD40	GO:0000902,GO:0007275,GO:0007399,GO:0008150,GO:0009653,GO:0009987,GO:0016043,GO:0022008,GO:0030030,GO:0030154,GO:0030182,GO:0031175,GO:0032501,GO:0032502,GO:0032989,GO:0032990,GO:0044699,GO:0044707,GO:0044763,GO:0044767,GO:0048468,GO:0048666,GO:0048699,GO:0048731,GO:0048812,GO:0048856,GO:0048858,GO:0048869,GO:0071840
	AGAP001363	cohesin loading complex subunit SCC4 homolog	2R	3578190	3580460	+	2271	AGAP001363-RA	1930	Cohesin_load	GO:0000070,GO:0000278,GO:0000280,GO:0000785,GO:0000819,GO:0000902,GO:0000904,GO:0003674,GO:0005488,GO:0005515,GO:0005575,GO:0005622,GO:0005623,GO:0005634,GO:0005654,GO:0005694,GO:0006928,GO:0006935,GO:0006996,GO:0007049,GO:0007059,GO:0007062,GO:0007064,GO:0007067,GO:0007275,GO:0007399,GO:0007409,GO:0007411,GO:0008150,GO:0009605,GO:0009653,GO:0009987,GO:0016043,GO:0022008,GO:0022402,GO:0030030,GO:…
	AGAP001364	Ubiquitin-fold modifier 1	2R	3581149	3581573	+	425	AGAP001364-RA	264	Ufm1
	AGAP001365		2R	3581815	3584529	-	2715	AGAP001365-RA	1826	GD_N,GD_N,Trypsin	GO:0000003,GO:0003002,GO:0003006,GO:0003674,GO:0003824,GO:0004175,GO:0004252,GO:0005575,GO:0005576,GO:0006508,GO:0007154,GO:0007165,GO:0007166,GO:0007275,GO:0007276,GO:0007281,GO:0007292,GO:0007308,GO:0007309,GO:0007310,GO:0007311,GO:0007389,GO:0008063,GO:0008150,GO:0008152,GO:0008233,GO:0008236,GO:0009798,GO:0009950,GO:0009953,GO:0009987,GO:0009994,GO:0010467,GO:0016485,GO:0016787,GO:0017171,GO:…
	AGAP001366		2R	3585064	3587147	-	2084	AGAP001366-RA	1862	GD_N,Trypsin	GO:0003674,GO:0003824,GO:0004175,GO:0006508,GO:0007275,GO:0007399,GO:0008150,GO:0008152,GO:0008233,GO:0009987,GO:0016787,GO:0019538,GO:0022008,GO:0030154,GO:0032501,GO:0032502,GO:0043170,GO:0044238,GO:0044699,GO:0044707,GO:0044763,GO:0048731,GO:0048856,GO:0048869,GO:0070011,GO:0071704
	AGAP001367	beta-12C3-glucuronyltransferase	2R	3627250	3631555	+	4306	AGAP001367-RA	1273	Glyco_transf_43	GO:0003674,GO:0003824,GO:0006029,GO:0006629,GO:0006643,GO:0006664,GO:0006665,GO:0006687,GO:0006688,GO:0006807,GO:0007275,GO:0007399,GO:0007422,GO:0008150,GO:0008152,GO:0008194,GO:0008610,GO:0009058,GO:0009059,GO:0009100,GO:0009101,GO:0009247,GO:0009987,GO:0015018,GO:0015020,GO:0016740,GO:0016757,GO:0016758,GO:0019538,GO:0030148,GO:0030166,GO:0032501,GO:0032502,GO:0034645,GO:0043170,GO:0044237,GO:…
Possibly introgressed?	AGAP001368		2R	3643044	3645080	+	2037	AGAP001368-RB	2036	DDE_Tnp_4
	AGAP001369		2R	3720448	3729943	+	9496	AGAP001369-RA	3451	IMD,SH3_1	GO:0003674,GO:0004871,GO:0007154,GO:0007165,GO:0008150,GO:0009987,GO:0023052,GO:0044699,GO:0044700,GO:0044763,GO:0050789,GO:0050794,GO:0050896,GO:0051716,GO:0060089,GO:0065007
	AGAP028468		2R	3744391	3795503	+	51113	AGAP028468-RA	1211	NA	NA
	AGAP001370	Ras association domain-containing protein 7-8	2R	3840142	3879594	+	39453	AGAP001370-RA	2055	RA	GO:0001654,GO:0005575,GO:0005912,GO:0006403,GO:0006810,GO:0007275,GO:0007423,GO:0008150,GO:0015931,GO:0030054,GO:0032501,GO:0032502,GO:0033036,GO:0033227,GO:0040008,GO:0040014,GO:0040015,GO:0044699,GO:0044707,GO:0044765,GO:0044767,GO:0045926,GO:0048513,GO:0048519,GO:0048731,GO:0048749,GO:0048856,GO:0050657,GO:0050658,GO:0050789,GO:0051179,GO:0051234,GO:0051236,GO:0051239,GO:0051241,GO:0065007,GO:…
	AGAP001371	D-tyrosyl-tRNA(Tyr) deacylase	2R	3885155	3885883	-	729	AGAP001371-RA	591	Tyr_Deacylase	GO:0005575,GO:0005622,GO:0005623,GO:0005737,GO:0044424,GO:0044464
	AGAP001372		2R	3888523	3994823	-	106301	AGAP001372-RB	777	JUPITER,JUPITER	GO:0003674,GO:0005198,GO:0005200,GO:0005488,GO:0005515,GO:0005575,GO:0005622,GO:0005623,GO:0005634,GO:0005737,GO:0005819,GO:0005829,GO:0005856,GO:0005875,GO:0008017,GO:0008092,GO:0008150,GO:0010638,GO:0015630,GO:0015631,GO:0031110,GO:0031112,GO:0031113,GO:0031116,GO:0031334,GO:0032271,GO:0032273,GO:0032886,GO:0032991,GO:0033043,GO:0043226,GO:0043227,GO:0043228,GO:0043229,GO:0043231,GO:0043232,GO:…
	AGAP001373	Inhibitor of growth protein	2R	3996309	3998138	+	1830	AGAP001373-RA	1738	ING	GO:0000118,GO:0000228,GO:0000785,GO:0000790,GO:0005575,GO:0005622,GO:0005623,GO:0005634,GO:0005654,GO:0005694,GO:0031974,GO:0031981,GO:0032991,GO:0043226,GO:0043227,GO:0043228,GO:0043229,GO:0043231,GO:0043232,GO:0043233,GO:0043234,GO:0044422,GO:0044424,GO:0044427,GO:0044428,GO:0044446,GO:0044451,GO:0044454,GO:0044464,GO:0070013,GO:0070822
	AGAP001375	SRPN12 serine protease inhibitor (serpin) 12	2R	4000870	4012512	+	11643	AGAP001375-RA	1754	Serpin,Serpin	GO:0000003,GO:0003674,GO:0004857,GO:0004866,GO:0004867,GO:0005575,GO:0005576,GO:0005615,GO:0008150,GO:0010466,GO:0010951,GO:0019222,GO:0030162,GO:0030234,GO:0030414,GO:0032501,GO:0032504,GO:0043086,GO:0044092,GO:0044421,GO:0050789,GO:0050790,GO:0051246,GO:0051336,GO:0051346,GO:0052547,GO:0052548,GO:0060255,GO:0061134,GO:0061135,GO:0065007,GO:0065009,GO:0080090
	AGAP001374	trio TRIO salivary gland protein	2R	4001237	4002412	+	1176	AGAP001374-RA	1175	NA	NA
	AGAP001376	SRPN17 serine protease inhibitor (serpin) 17	2R	4014566	4016549	+	1984	AGAP001376-RA	1442	Serpin	GO:0002682,GO:0002683,GO:0003674,GO:0004857,GO:0004866,GO:0004867,GO:0005575,GO:0005576,GO:0005615,GO:0008150,GO:0009892,GO:0010466,GO:0010605,GO:0010951,GO:0019222,GO:0030162,GO:0030234,GO:0030414,GO:0031323,GO:0031324,GO:0031347,GO:0031348,GO:0032268,GO:0032269,GO:0035007,GO:0035009,GO:0043086,GO:0043455,GO:0044092,GO:0044421,GO:0045088,GO:0045824,GO:0045861,GO:0048519,GO:0048523,GO:0048583,GO:…
	AGAP001377	SRPN11 serine protease inhibitor (serpin) 11	2R	4017866	4020078	+	2213	AGAP001377-RA	1523	Serpin	GO:0003674,GO:0004857,GO:0004866,GO:0004867,GO:0005575,GO:0005576,GO:0008150,GO:0009892,GO:0010466,GO:0010605,GO:0010951,GO:0019222,GO:0030162,GO:0030234,GO:0030414,GO:0031323,GO:0031324,GO:0032268,GO:0032269,GO:0043086,GO:0044092,GO:0045861,GO:0048519,GO:0048523,GO:0050789,GO:0050790,GO:0050794,GO:0051246,GO:0051248,GO:0051336,GO:0051346,GO:0052547,GO:0052548,GO:0060255,GO:0061134,GO:0061135,GO:…
	AGAP001379	GPRCCK2 putative gastrin-cholecystokinin receptor 2	2R	4039503	4049913	+	10411	AGAP001379-RA	1500	7tm_1	GO:0001653,GO:0003008,GO:0003674,GO:0004871,GO:0004872,GO:0004888,GO:0004930,GO:0005575,GO:0005623,GO:0005886,GO:0005887,GO:0007154,GO:0007165,GO:0007166,GO:0007186,GO:0007218,GO:0007267,GO:0007268,GO:0007275,GO:0007568,GO:0008150,GO:0008188,GO:0008340,GO:0008528,GO:0009987,GO:0010259,GO:0016020,GO:0016021,GO:0019226,GO:0023052,GO:0030594,GO:0031224,GO:0031226,GO:0032501,GO:0032502,GO:0035637,GO:…
	AGAP001380	translation initiation factor 6	2R	4050620	4051677	-	1058	AGAP001380-RA	735	eIF-6	GO:0003674,GO:0003676,GO:0003723,GO:0003743,GO:0005488,GO:0005575,GO:0005622,GO:0005623,GO:0005634,GO:0005730,GO:0005737,GO:0005829,GO:0006412,GO:0006413,GO:0008135,GO:0008150,GO:0008152,GO:0009058,GO:0009059,GO:0009987,GO:0010467,GO:0019538,GO:0031974,GO:0031981,GO:0034645,GO:0043170,GO:0043226,GO:0043227,GO:0043228,GO:0043229,GO:0043231,GO:0043232,GO:0043233,GO:0044237,GO:0044238,GO:0044249,GO:…
	AGAP001381	laminin2C beta 1	2R	4053156	4061875	-	8720	AGAP001381-RA	5668	Laminin_N,Laminin_EGF,Laminin_EGF,Laminin_EGF,Laminin_EGF,Laminin_EGF,Laminin_EGF,Laminin_EGF,Laminin_EGF,Laminin_EGF,Laminin_EGF,Laminin_EGF,Laminin_EGF,Laminin_EGF	GO:0000003,GO:0003006,GO:0005575,GO:0005576,GO:0005578,GO:0005604,GO:0005605,GO:0006928,GO:0007275,GO:0007548,GO:0008150,GO:0008406,GO:0009653,GO:0009790,GO:0009887,GO:0009888,GO:0009987,GO:0016043,GO:0016477,GO:0022414,GO:0022607,GO:0030198,GO:0031012,GO:0032501,GO:0032502,GO:0040011,GO:0043062,GO:0044085,GO:0044420,GO:0044421,GO:0044699,GO:0044707,GO:0044763,GO:0044767,GO:0045137,GO:0048513,GO:…
	AGAP001382	DH31 diuretic hormone 31	2R	4067280	4077610	-	10331	AGAP001382-RB	346	NA	GO:0001664,GO:0003674,GO:0005102,GO:0005179,GO:0005184,GO:0005488,GO:0005515,GO:0005575,GO:0005576,GO:0005615,GO:0006810,GO:0007154,GO:0007165,GO:0007166,GO:0007186,GO:0007218,GO:0007589,GO:0008150,GO:0008613,GO:0009987,GO:0023052,GO:0032501,GO:0044421,GO:0044699,GO:0044700,GO:0044707,GO:0044763,GO:0044765,GO:0046903,GO:0050789,GO:0050794,GO:0050878,GO:0050896,GO:0051179,GO:0051234,GO:0051716,GO:…
	AGAP013112	mRNA binding protein	2R	4072251	4073825	-	1575	AGAP013112-RA	1574	IHABP4_N,HABP4_PAI-RBP1	GO:0003674,GO:0003676,GO:0003723,GO:0003729,GO:0005488,GO:0005575,GO:0005622,GO:0005623,GO:0005634,GO:0005694,GO:0005700,GO:0005701,GO:0005703,GO:0005737,GO:0006325,GO:0006355,GO:0006464,GO:0006479,GO:0006996,GO:0008150,GO:0008152,GO:0008213,GO:0009889,GO:0009892,GO:0009987,GO:0010369,GO:0010468,GO:0010556,GO:0010605,GO:0010608,GO:0010629,GO:0016043,GO:0016246,GO:0016441,GO:0016442,GO:0016458,GO:…
	AGAP013014		2R	4088675	4095256	-	6582	AGAP013014-RA	235	NA	NA
	AGAP001384	protein kinase A	2R	4098311	4099372	-	1062	AGAP001384-RA	1061	Pkinase	GO:0000003,GO:0000226,GO:0000578,GO:0001654,GO:0002165,GO:0003002,GO:0003006,GO:0003008,GO:0003674,GO:0003824,GO:0004672,GO:0004674,GO:0004690,GO:0004691,GO:0005488,GO:0005515,GO:0005575,GO:0005622,GO:0005623,GO:0005886,GO:0005952,GO:0006355,GO:0006464,GO:0006468,GO:0006793,GO:0006796,GO:0006996,GO:0007010,GO:0007017,GO:0007154,GO:0007163,GO:0007165,GO:0007166,GO:0007224,GO:0007227,GO:0007228,GO:…
	AGAP001386	remodeling and spacing factor 1	2R	4103440	4111571	-	8132	AGAP001386-RA	7579	PHD	GO:0005575,GO:0005622,GO:0005623,GO:0005634,GO:0005694,GO:0005700,GO:0005705,GO:0006325,GO:0006342,GO:0006355,GO:0006996,GO:0008150,GO:0009889,GO:0009890,GO:0009892,GO:0009987,GO:0010468,GO:0010556,GO:0010558,GO:0010605,GO:0010629,GO:0016043,GO:0016458,GO:0019219,GO:0019222,GO:0031010,GO:0031213,GO:0031323,GO:0031324,GO:0031326,GO:0031327,GO:0032991,GO:0040029,GO:0043226,GO:0043227,GO:0043228,GO:…
	AGAP001387		2R	4116737	4117666	-	930	AGAP001387-RA	499	NA	NA
	AGAP001388		2R	4120810	4122586	-	1777	AGAP001388-RA	858	DM,DMA	GO:0001071,GO:0003674,GO:0003700,GO:0005575,GO:0005622,GO:0005623,GO:0005634,GO:0006355,GO:0008150,GO:0009889,GO:0010468,GO:0010556,GO:0019219,GO:0019222,GO:0031323,GO:0031326,GO:0043226,GO:0043227,GO:0043229,GO:0043231,GO:0044424,GO:0044464,GO:0050789,GO:0050794,GO:0051171,GO:0051252,GO:0060255,GO:0065007,GO:0080090,GO:2000112,GO:2001141
	AGAP001389	homeobox protein HEX	2R	4128479	4139224	+	10746	AGAP001389-RA	993	Homeobox	GO:0000902,GO:0000904,GO:0001071,GO:0003674,GO:0003700,GO:0005575,GO:0005622,GO:0005623,GO:0005634,GO:0006355,GO:0007275,GO:0007399,GO:0008150,GO:0009653,GO:0009889,GO:0009987,GO:0010468,GO:0010556,GO:0016043,GO:0016358,GO:0019219,GO:0019222,GO:0022008,GO:0030030,GO:0030154,GO:0030182,GO:0031175,GO:0031323,GO:0031326,GO:0032501,GO:0032502,GO:0032989,GO:0032990,GO:0043226,GO:0043227,GO:0043229,GO:…
	AGAP001390		2R	4142275	4145331	+	3057	AGAP001390-RA	1075	EB,EB,EB,EB
	AGAP001391	tetracycline transporter	2R	4146363	4149418	-	3056	AGAP001391-RA	1456	MFS_1
	AGAP001392		2R	4149680	4150780	-	1101	AGAP001392-RA	697	NA
	AGAP001393	Sgf11 SAGA-associated factor 11 homolog	2R	4152445	4153075	-	631	AGAP001393-RA	547	Sgf11	GO:0000123,GO:0000124,GO:0000902,GO:0000904,GO:0003674,GO:0005488,GO:0005515,GO:0005575,GO:0005622,GO:0005623,GO:0005634,GO:0005654,GO:0006325,GO:0006355,GO:0006464,GO:0006928,GO:0006996,GO:0007154,GO:0007275,GO:0007399,GO:0007409,GO:0007412,GO:0008150,GO:0008152,GO:0008347,GO:0009653,GO:0009889,GO:0009891,GO:0009893,GO:0009987,GO:0010468,GO:0010556,GO:0010557,GO:0010604,GO:0010628,GO:0016043,GO:…
	AGAP001394	synaptosomal-associated protein2C 23kDa	2R	4155365	4167690	+	12326	AGAP001394-RB	635	SNAP-25	GO:0001505,GO:0003001,GO:0003008,GO:0003674,GO:0005483,GO:0005484,GO:0005488,GO:0005515,GO:0005575,GO:0005623,GO:0005886,GO:0006461,GO:0006810,GO:0006836,GO:0006887,GO:0006892,GO:0006893,GO:0006904,GO:0007154,GO:0007267,GO:0007268,GO:0007269,GO:0008150,GO:0009987,GO:0010646,GO:0016020,GO:0016043,GO:0016079,GO:0016081,GO:0016082,GO:0016192,GO:0016482,GO:0019226,GO:0022406,GO:0022607,GO:0023051,GO:…
	AGAP001395	Protease2C serine	2R	4177926	4179000	+	1075	AGAP001395-RA	900	Trypsin	GO:0003674,GO:0003824,GO:0004175,GO:0004252,GO:0006508,GO:0008150,GO:0008152,GO:0008233,GO:0008236,GO:0016787,GO:0017171,GO:0019538,GO:0043170,GO:0044238,GO:0070011,GO:0071704
	AGAP001396	inositol monophosphatase 3	2R	4179726	4180908	-	1183	AGAP001396-RA	1038	Inositol_P	GO:0003674,GO:0003824,GO:0005575,GO:0005622,GO:0005623,GO:0005737,GO:0006629,GO:0006644,GO:0006650,GO:0006661,GO:0006793,GO:0006796,GO:0007154,GO:0007165,GO:0008150,GO:0008152,GO:0008252,GO:0008441,GO:0008610,GO:0008654,GO:0008934,GO:0009058,GO:0009987,GO:0016020,GO:0016311,GO:0016787,GO:0016788,GO:0016791,GO:0019637,GO:0023052,GO:0042578,GO:0044237,GO:0044238,GO:0044249,GO:0044255,GO:0044424,GO:…
	AGAP001397	zinc metalloproteinase YIL108W	2R	4181464	4183005	+	1542	AGAP001397-RA	1477	Metallopep
	AGAP001398		2R	4183804	4184912	+	1109	AGAP001398-RA	652	GLTP	GO:0006810,GO:0006869,GO:0008150,GO:0010876,GO:0033036,GO:0044699,GO:0044765,GO:0046836,GO:0051179,GO:0051234,GO:0071702,GO:1901264
	AGAP001399	Coatomer subunit beta	2R	4186475	4189730	-	3256	AGAP001399-RA	2874	Adaptin_N,Coatamer_beta_C,Coatomer_b_Cpla	GO:0000139,GO:0000902,GO:0005575,GO:0005622,GO:0005623,GO:0005737,GO:0005794,GO:0005798,GO:0006810,GO:0006890,GO:0006897,GO:0006909,GO:0008150,GO:0009653,GO:0009987,GO:0010883,GO:0012505,GO:0012506,GO:0016020,GO:0016023,GO:0016043,GO:0016192,GO:0030117,GO:0030120,GO:0030126,GO:0030135,GO:0030137,GO:0030659,GO:0030660,GO:0030662,GO:0030663,GO:0031090,GO:0031410,GO:0031982,GO:0031988,GO:0032502,GO:…
	AGAP001400		2R	4190589	4191354	+	766	AGAP001400-RA	694	zf-AD
	AGAP001401	optic atrophy 3 family protein	2R	4192574	4193404	-	831	AGAP001401-RA	638	OPA3
	AGAP001402	CAS1 domain-containing protein 1	2R	4193941	4196511	+	2571	AGAP001402-RA	2405	Cas1_AcylT	GO:0007154,GO:0007267,GO:0008150,GO:0009987,GO:0023052,GO:0030154,GO:0032502,GO:0044699,GO:0044700,GO:0044763,GO:0045165,GO:0045168,GO:0046331,GO:0048869
	AGAP001403	protein Mpv17	2R	4196724	4197308	-	585	AGAP001403-RA	584	Mpv17_PMP22	GO:0005575,GO:0005622,GO:0005623,GO:0005737,GO:0005777,GO:0005778,GO:0005779,GO:0016020,GO:0016021,GO:0031090,GO:0031224,GO:0031231,GO:0031300,GO:0031301,GO:0031903,GO:0042579,GO:0043226,GO:0043227,GO:0043229,GO:0043231,GO:0044422,GO:0044424,GO:0044425,GO:0044438,GO:0044439,GO:0044444,GO:0044446,GO:0044464
